# Genome-wide association study of cocaine self-administration behavior in Heterogeneous Stock rats

**DOI:** 10.1101/2025.07.17.660811

**Authors:** Montana Kay Lara, Lieselot L. G. Carrette, Thiago Missfeldt Sanches, Oksana Polesskaya, Alicia Avelar, Angela Beeson, Hassiba Beldjoud, Brent Boomhower, Molly Brennan, Denghui Chen, Lindsey China, Apurva S. Chitre, Dana Elizabeth Conlisk, McKenzie Fannon, Benjamin B. Johnson, Elaine Keung, Adam Kimbrough, Jenni Kononoff, Angelica Renee Martinez, Lisa Maturin, Khai-Minh Nguyen, Alex Morgan, Joseph Mosquera, Dyar Othman, Sonja L. Plasil, Jarryd Ramborger, Paul Schweitzer, Sharona Sedighim, Osborne Seshie, Kokila Shankar, Benjamin Sichel, Sierra Simpson, Lauren Cassandra Smith, Elizabeth A. Sneddon, Lani Tieu, Nathan Velarde, Selene Zahedi, Leah C. Solberg Woods, Marsida Kallupi, Giordano de Guglielmo, Abraham A. Palmer, Olivier George

## Abstract

**Background:** Cocaine use disorder (CUD) is a major public health crisis with detrimental individual and societal effects. The specific genes mediating CUD remain largely unknown.

**Methods:** We conducted a genome-wide association study (GWAS) using outbred N/NIH Heterogeneous Stock (HS; n = 836, female = 415, male = 421) rats. We examined multiple CUD-related phenotypes that captured acquisition of self-administration, escalation of intake, and compulsive-like responding.

**Results:** Consistent with the existing literature, these traits were phenotypically and genetically correlated and exhibited modest heritability (h^2^ = 0.07 – 0.16). We identified six genome-wide significant associations. One locus on chromosome 19 was associated with the variable time between cocaine infusions (post infusion interval) and contains several carboxylesterase genes that are orthologous to the human *CES1* gene; notably, carboxylesterases metabolize cocaine. Three non-synonymous coding variants in the genes *Ces1c* and *Ces1d* were in perfect linkage disequilibrium with this locus, suggesting that one or more of them might be the causal SNP. The other 5 loci also contained promising coding and expression variants, including *Trak2,* a gene previously associated with CUD in human GWAS and *Slc10a7*, *Plcl1*, and *Satb2* which have been associated with alcohol and tobacco use disorder.

**Conclusions:** This is the largest genetic study of cocaine self-administration ever conducted in any species. Our results replicate previous loci associated with CUD in humans and provide several novel biological insights including the potential of pharmacological strategies targeting carboxylesterases for the treatment of CUD.
