## Supplemental for "Genome-wide association study of cocaine self-administration behavior in Heterogeneous Stock rats": supplemental_table1.csv

trait	covariates	description
LgA late post infusion interval	sex,cohort,room,coat_color,surgery_weight,lga_11_age,lga_12_age,lga_13_age,lga_14_age	median time (seconds) in between infusions during days 11-14 of long access
LgA early post infusion interval	sex,cohort,room,coat_color,surgery_weight,lga_01_age,lga_02_age,lga_03_age	median time (seconds) in between infusions during days 1-3 of long access
ShA late post infusion interval	sex,cohort,room,coat_color,surgery_weight,sha_08_age,sha_09_age,sha_10_age	median time (seconds) in between infusions during days 8-10 of short access
ShA early post infusion interval	sex,cohort,room,coat_color,surgery_weight,sha_01_age,sha_02_age,sha_03_age	median time (seconds) in between infusions during days 1-3 of short access
LgA late loading	sex,cohort,room,coat_color,surgery_weight,lga_11_age,lga_12_age,lga_13_age,lga_14_age	the total sum of the number of infusions taken in the first 10 minutes of days 11-14 of long access
LgA early loading	sex,cohort,room,coat_color,surgery_weight,lga_01_age,lga_02_age,lga_03_age	the total sum of the number of infusions taken in the first 10 minutes of days 1-3 of long access
ShA late loading	sex,cohort,room,coat_color,surgery_weight,sha_08_age,sha_09_age,sha_10_age	the total sum of the number of infusions taken in the first 10 minutes of days 8-10 of short access
ShA early loading	sex,cohort,room,coat_color,surgery_weight,sha_01_age,sha_02_age,sha_03_age	the total sum of the number of infusions taken in the first 10 minutes of days 1-3 of short access
LgA late titration	sex,cohort,room,coat_color,surgery_weight,lga_11_age,lga_12_age,lga_13_age,lga_14_age	the total sum of the number of infusions taken in the last hour of days 11-14 of long access
LgA early titration	sex,cohort,room,coat_color,surgery_weight,lga_01_age,lga_02_age,lga_03_age	the total sum of the number of infusions taken in the last hour of days 1-3 of long access
ShA late titration	sex,cohort,room,coat_color,surgery_weight,sha_08_age,sha_09_age,sha_10_age	the total sum of the number of infusions taken in the last hour of days 8-10 of short access
ShA early titration	sex,cohort,room,coat_color,surgery_weight,sha_01_age,sha_02_age,sha_03_age	the total sum of the number of infusions taken in the last hour of days 1-3 of short access
LgA late average infusions	sex,cohort,room,coat_color,surgery_weight,lga_11_age,lga_12_age,lga_13_age,lga_14_age	mean number of infusions over days 11-14 of long access
LgA early averate infusions	sex,cohort,room,coat_color,surgery_weight,lga_01_age,lga_02_age,lga_03_age	mean number of infusions over days 1-3 of long access
ShA early average infusions	sex,cohort,room,coat_color,surgery_weight,sha_01_age,sha_02_age,sha_03_age	mean number of infusions over days 1-3 of short access
ShA late average infusions	sex,cohort,room,coat_color,surgery_weight,sha_08_age,sha_09_age,sha_10_age	mean number of infusions over days 8-10 of short access
LgA late timeout	sex,cohort,room,coat_color,surgery_weight,lga_11_age,lga_12_age,lga_13_age,lga_14_age	mean number of the active presses minus infusions over days 11-14 of long access
LgA early timeout	sex,cohort,room,coat_color,surgery_weight,lga_01_age,lga_02_age,lga_03_age	mean number of the active presses minus infusions over days 1-3 of long access
ShA late timeout	sex,cohort,room,coat_color,surgery_weight,sha_08_age,sha_09_age,sha_10_age	mean number of the active presses minus infusions over days 8-10 of short access
ShA early timeout	sex,cohort,room,coat_color,surgery_weight,sha_01_age,sha_02_age,sha_03_age	mean number of the active presses minus infusions over days 1-3 of short access
LgA total infusion	sex,cohort,room,coat_color,surgery_weight	the total sum of infusions over long access days 1-14
ShA total infusions	sex,cohort,room,coat_color,surgery_weight	the total sum of infusions over short access days 1-10
total infusions	sex,cohort,room,coat_color,surgery_weight	the total sum of infusions over short and long access combined
ShA PR total presses	sex,cohort,room,coat_color,surgery_weight,pr_01_age	total sum of active lever presses during pr 01
LgA PR total presses	sex,cohort,room,coat_color,surgery_weight	the max value of active lever presses across pr 02 and pr 03
shock compulsivity	sex,cohort,room,coat_color,surgery_weight,shock_03_age	the total sum of infusions in shock 03 session after the first shock (inclusive of the first shock infusion)
LgA PC1 addiction-like behavior	sex,cohort,room,coat_color,surgery_weight	first PC for all traits from long access
