## Supplemental for "Genome-wide association study of cocaine self-administration behavior in Heterogeneous Stock rats": supplemental_table2.csv

trait	heritability	Pval	n	heritability_SE
lga early post infusion interval	0.069787	0.04242	782	0.047338
lga late post infusion interval	0.045624	0.13249	777	0.045966
lga early loading	0.121074	0.012788	783	0.056886
lga late loading	0.104596	0.030446	753	0.057475
lga early average infusions	0.129642	0.0026019	830	0.052771
lga late average infusions	0.038641	0.2061	810	0.047086
lga early timeout	0.045013	0.17377	829	0.047438
lga late timeout	0.039199	0.22024	794	0.04943
lga early titration	0.125357	0.0086461	783	0.056224
lga late titration	0.05808	0.10397	753	0.050076
lga total infusions	0.131171	0.0052653	807	0.055291
lga pc1 addiction-like behavior	0.157875	0.0048479	707	0.064438
sha pr total presses	0.102045	0.012601	831	0.05089
lga pr total presses	0.075086	0.081386	805	0.052971
sha early post infusion interval	0.013338	0.40111	611	0.054231
sha late post infusion interval	0.094674	0.031606	688	0.056805
sha early loading	0.14683	0.0010981	729	0.056982
sha late loading	0.089244	0.035183	747	0.05391
sha late average infusions	0.044065	0.1539	835	0.045164
sha late timeout	0.02974	0.22361	822	0.042094
sha early titration	0.152784	0.0026342	729	0.060441
sha late titration	0.072029	0.085654	747	0.054355
sha total infusions	0.086706	0.044578	829	0.051983
shock compulsivity	0.057382	0.14	682	0.055003
total infusions	0.126571	0.0092326	803	0.056183
sha early average infusions	0.081747	0.054711	836	0.051231
sha early timeout	0.043531	0.18404	835	0.047076
