## Supplemental for "Genome-wide association study of cocaine self-administration behavior in Heterogeneous Stock rats": supplemental_table3.csv

bp	Chr	SNP	A1	A2	Freq	b	se	p	trait	QTL	interval_size	ACI	BN	BUF	F344	M520	MR	WKY	WN	significance_level
13896276	19	19:13896276	G	C	0.481481	-0.249139	0.0528824	5.608560275	lga late post infusion interval	TRUE	0.17 Mb	G G	C C	G G	G G	G G	G G	C C	C C	5%
34284564	6	6:34284564	G	A	0.562897	-0.25089	0.0501415	6.249805676	lga late average infusions	TRUE	1.37 Mb	A A	A A	A A	G G	G G	G G	G G	A A	5%
65656263	21	X:65656263	A	C	0.00846024	1.19704	0.241062	6.16462972	lga early titration	TRUE	1.35 Mb	C C	C C	C C	A A	C C	C C	C C	C C	5%
29567757	19	19:29567757	G	C	0.118105	-0.405021	0.0829851	5.975777123	lga pc1 addiction-like behavior	TRUE	1.25 Mb	C C	C C	G G	C C	C C	C C	C C	C C	5%
163216140	3	3:163216140	A	G	0.2	0.352256	0.0720347	5.996578246	sha early post infusion interval	TRUE	0.74 Mb	G G	G G	G G	A A	A A	G G	G G	G G	5%
57520529	9	9:57520529	G	A	0.680268	0.263012	0.0526176	6.238335222	sha early timeout	TRUE	1.58 Mb	A A	A A	G G	G G	A A	G G	A A	G G	5%
