## Supplemental for "Genome-wide association study of cocaine self-administration behavior in Heterogeneous Stock rats": supplemental_table4.csv

Chr	refseqAccession	source	biotype	start	end	strand	gene_id	db_xref	description	gbkey	gene	gene_biotype	pseudo	gene_synonym	genomic_pos	SNP_origin	webpage
3	NC_051338.1	Gnomon	transcript	162587484	162658362	-	Apcdd1l	RGD:1562045	APC down-regulated 1 like	Gene	Apcdd1l	protein_coding			3:162587484-162658362	3:163216140	https://www.genecards.org/cgi-bin/carddisp.pl?gene=Apcdd1l
3	NC_051338.1	BestRefSeq	transcript	163259072	163261974	-	Atp5f1e	RGD:621374	ATP synthase F1 subunit epsilon	Gene	Atp5f1e	protein_coding		Atp5e	3:163259072-163261974	3:163216140	https://www.genecards.org/cgi-bin/carddisp.pl?gene=Atp5f1e
3	NC_051338.1	BestRefSeq	transcript	163224875	163235645	-	Ctsz	RGD:708479	cathepsin Z	Gene	Ctsz	protein_coding		CATX	3:163224875-163235645	3:163216140	https://www.genecards.org/cgi-bin/carddisp.pl?gene=Ctsz
3	NC_051338.1	BestRefSeq%2CGnomon	transcript	163562307	163586636	+	Edn3	RGD:2534	endothelin 3	Gene	Edn3	protein_coding		RGD1564825	3:163562307-163586636	3:163216140	https://www.genecards.org/cgi-bin/carddisp.pl?gene=Edn3
3	NC_051338.1	BestRefSeq%2CGnomon	transcript	163071003	163136350	+	Gnas	RGD:2716	GNAS complex locus	Gene	Gnas	protein_coding		SCG6	3:163071003-163136350	3:163216140	https://www.genecards.org/cgi-bin/carddisp.pl?gene=Gnas
3	NC_051338.1	Gnomon	transcript	163073058	163083901	-	LOC102548488	RGD:7611139	uncharacterized LOC102548488	Gene	LOC102548488	lncRNA			3:163073058-163083901	3:163216140	https://www.genecards.org/cgi-bin/carddisp.pl?gene=LOC102548488
3	NC_051338.1	Gnomon	transcript	163450071	163450996	-	LOC108350546	RGD:11404047	40S ribosomal protein S15 pseudogene	Gene	LOC108350546	pseudogene	TRUE		3:163450071-163450996	3:163216140	https://www.genecards.org/cgi-bin/carddisp.pl?gene=LOC108350546
3	NC_051338.1	Gnomon	transcript	163096490	163116157	-	LOC120101820	RGD:41021012	uncharacterized LOC120101820	Gene	LOC120101820	lncRNA			3:163096490-163116157	3:163216140	https://www.genecards.org/cgi-bin/carddisp.pl?gene=LOC120101820
3	NC_051338.1	Gnomon	transcript	163092916	163095116	-	LOC120101821	RGD:40973366	uncharacterized LOC120101821	Gene	LOC120101821	lncRNA			3:163092916-163095116	3:163216140	https://www.genecards.org/cgi-bin/carddisp.pl?gene=LOC120101821
3	NC_051338.1	BestRefSeq	transcript	163051838	163051915	-	Mir296	RGD:2325345	microRNA 296	Gene	Mir296	miRNA		rno-mir-296	3:163051838-163051915	3:163216140	https://www.genecards.org/cgi-bin/carddisp.pl?gene=Mir296
3	NC_051338.1	BestRefSeq	transcript	163052291	163052372	-	Mir298	RGD:2325373	microRNA 298	Gene	Mir298	miRNA		rno-mir-298	3:163052291-163052372	3:163216140	https://www.genecards.org/cgi-bin/carddisp.pl?gene=Mir298
3	NC_051338.1	BestRefSeq	transcript	163213765	163224886	+	Nelfcd	RGD:1590753	negative elongation factor complex member C/D	Gene	Nelfcd	protein_coding			3:163213765-163224886	3:163216140	https://www.genecards.org/cgi-bin/carddisp.pl?gene=Nelfcd
3	NC_051338.1	BestRefSeq%2CGnomon	transcript	162893932	162906491	+	Npepl1	RGD:1311351	aminopeptidase-like 1	Gene	Npepl1	protein_coding			3:162893932-162906491	3:163216140	https://www.genecards.org/cgi-bin/carddisp.pl?gene=Npepl1
3	NC_051338.1	BestRefSeq	transcript	163263059	163271055	-	Prelid3b	RGD:1594395	PRELI domain containing 3B	Gene	Prelid3b	protein_coding		Slmo2	3:163263059-163271055	3:163216140	https://www.genecards.org/cgi-bin/carddisp.pl?gene=Prelid3b
3	NC_051338.1	BestRefSeq%2CGnomon	transcript	162853764	162882489	+	Stx16	RGD:1309423	syntaxin 16	Gene	Stx16	protein_coding			3:162853764-162882489	3:163216140	https://www.genecards.org/cgi-bin/carddisp.pl?gene=Stx16
3	NC_051338.1	Gnomon	transcript	163247990	163257460	+	Tubb1	RGD:1589557	tubulin, beta 1 class VI	Gene	Tubb1	protein_coding			3:163247990-163257460	3:163216140	https://www.genecards.org/cgi-bin/carddisp.pl?gene=Tubb1
3	NC_051338.1	BestRefSeq%2CGnomon	transcript	163393787	163510654	+	Zfp831	RGD:1565819	zinc finger protein 831	Gene	Zfp831	protein_coding		RGD1565819	3:163393787-163510654	3:163216140	https://www.genecards.org/cgi-bin/carddisp.pl?gene=Zfp831
6	NC_051341.1	BestRefSeq%2CGnomon	transcript	35045208	35150669	+	Cyria	RGD:1305961	CYFIP related Rac1 interactor A	Gene	Cyria	protein_coding		RGD1305961	6:35045208-35150669	6:34284564	https://www.genecards.org/cgi-bin/carddisp.pl?gene=Cyria
6	NC_051341.1	BestRefSeq%2CGnomon	transcript	33947599	33978461	-	Gen1	RGD:1559792	GEN1 Holliday junction 5' flap endonuclease	Gene	Gen1	protein_coding		RGD1559792	6:33947599-33978461	6:34284564	https://www.genecards.org/cgi-bin/carddisp.pl?gene=Gen1
6	NC_051341.1	BestRefSeq%2CGnomon	transcript	33808314	33865018	-	Kcns3	RGD:621527	potassium voltage-gated channel, modifier subfamily S, member 3	Gene	Kcns3	protein_coding			6:33808314-33865018	6:34284564	https://www.genecards.org/cgi-bin/carddisp.pl?gene=Kcns3
6	NC_051341.1	Gnomon	transcript	35326995	35327273	+	LOC100360357	RGD:2322296	cytochrome c oxidase, subunit VIIc-like	Gene	LOC100360357	protein_coding			6:35326995-35327273	6:34284564	https://www.genecards.org/cgi-bin/carddisp.pl?gene=LOC100360357
6	NC_051341.1	Gnomon	transcript	33128576	33138078	-	LOC102547504	RGD:7581350	60S ribosomal protein L38-like	Gene	LOC102547504	lncRNA			6:33128576-33138078	6:34284564	https://www.genecards.org/cgi-bin/carddisp.pl?gene=LOC102547504
6	NC_051341.1	Gnomon	transcript	33959532	33962509	+	LOC102547959	RGD:7591084	uncharacterized LOC102547959	Gene	LOC102547959	lncRNA			6:33959532-33962509	6:34284564	https://www.genecards.org/cgi-bin/carddisp.pl?gene=LOC102547959
6	NC_051341.1	Gnomon	transcript	35535999	35536604	-	LOC108351201	RGD:11423259	40S ribosomal protein S15a pseudogene	Gene	LOC108351201	pseudogene	TRUE		6:35535999-35536604	6:34284564	https://www.genecards.org/cgi-bin/carddisp.pl?gene=LOC108351201
6	NC_051341.1	Gnomon	transcript	33255625	33325526	+	LOC120103512	RGD:41370558	uncharacterized LOC120103512	Gene	LOC120103512	lncRNA			6:33255625-33325526	6:34284564	https://www.genecards.org/cgi-bin/carddisp.pl?gene=LOC120103512
6	NC_051341.1	Gnomon	transcript	33447746	33451185	-	LOC120103513	RGD:41281285	uncharacterized LOC120103513	Gene	LOC120103513	lncRNA			6:33447746-33451185	6:34284564	https://www.genecards.org/cgi-bin/carddisp.pl?gene=LOC120103513
6	NC_051341.1	Gnomon	transcript	34867733	34868179	-	LOC689965	RGD:1586335	similar to ribosomal protein L27	Gene	LOC689965	protein_coding			6:34867733-34868179	6:34284564	https://www.genecards.org/cgi-bin/carddisp.pl?gene=LOC689965
6	NC_051341.1	BestRefSeq	transcript	33912787	33913427	-	Msgn1	RGD:1587516	mesogenin 1	Gene	Msgn1	protein_coding			6:33912787-33913427	6:34284564	https://www.genecards.org/cgi-bin/carddisp.pl?gene=Msgn1
6	NC_051341.1	BestRefSeq%2CGnomon	transcript	33139053	33156489	+	Nt5c1b	RGD:1309705	5'-nucleotidase, cytosolic IB	Gene	Nt5c1b	protein_coding		Rdh14	6:33139053-33156489	6:34284564	https://www.genecards.org/cgi-bin/carddisp.pl?gene=Nt5c1b
6	NC_051341.1	Curated Genomic	transcript	35501275	35501755	-	RGD1565679	RGD:1565679	similar to 60S ribosomal protein L27a (L29)	Gene	RGD1565679	pseudogene	TRUE		6:35501275-35501755	6:34284564	https://www.genecards.org/cgi-bin/carddisp.pl?gene=RGD1565679
6	NC_051341.1	BestRefSeq	transcript	34182177	34189129	+	Rad51ap2	RGD:2322652	RAD51 associated protein 2	Gene	Rad51ap2	protein_coding			6:34182177-34189129	6:34284564	https://www.genecards.org/cgi-bin/carddisp.pl?gene=Rad51ap2
6	NC_051341.1	BestRefSeq	transcript	33156569	33161712	+	Rdh14	RGD:1565196	retinol dehydrogenase 14	Gene	Rdh14	protein_coding		RGD1565196	6:33156569-33161712	6:34284564	https://www.genecards.org/cgi-bin/carddisp.pl?gene=Rdh14
6	NC_051341.1	BestRefSeq%2CGnomon	transcript	33978730	34033201	+	Smc6	RGD:1311214	structural maintenance of chromosomes 6	Gene	Smc6	protein_coding		Smc6l1	6:33978730-34033201	6:34284564	https://www.genecards.org/cgi-bin/carddisp.pl?gene=Smc6
6	NC_051341.1	BestRefSeq	transcript	34038641	34159479	-	Vsnl1	RGD:3966	visinin-like 1	Gene	Vsnl1	protein_coding		Ratnvp1	6:34038641-34159479	6:34284564	https://www.genecards.org/cgi-bin/carddisp.pl?gene=Vsnl1
9	NC_051344.1	BestRefSeq%2CGnomon	transcript	60613182	60686394	-	Als2	RGD:1310372	alsin Rho guanine nucleotide exchange factor ALS2	Gene	Als2	protein_coding			9:60613182-60686394	9:57520529	https://www.genecards.org/cgi-bin/carddisp.pl?gene=Als2
9	NC_051344.1	BestRefSeq%2CGnomon	transcript	59579621	59658772	+	Aox1	RGD:620528	aldehyde oxidase 1	Gene	Aox1	protein_coding			9:59579621-59658772	9:57520529	https://www.genecards.org/cgi-bin/carddisp.pl?gene=Aox1
9	NC_051344.1	BestRefSeq%2CGnomon	transcript	59828403	59916175	+	Aox2	RGD:1359668	aldehyde oxidase 2	Gene	Aox2	protein_coding		Aox3l1	9:59828403-59916175	9:57520529	https://www.genecards.org/cgi-bin/carddisp.pl?gene=Aox2
9	NC_051344.1	BestRefSeq%2CGnomon	transcript	59664784	59749701	+	Aox3	RGD:1359328	aldehyde oxidase 3	Gene	Aox3	protein_coding		Aoh1	9:59664784-59749701	9:57520529	https://www.genecards.org/cgi-bin/carddisp.pl?gene=Aox3
9	NC_051344.1	BestRefSeq	transcript	59761238	59818169	+	Aox4	RGD:1311975	aldehyde oxidase 4	Gene	Aox4	protein_coding		RGD1311975	9:59761238-59818169	9:57520529	https://www.genecards.org/cgi-bin/carddisp.pl?gene=Aox4
9	NC_051344.1	BestRefSeq%2CGnomon	transcript	59930672	59944468	+	Bzw1	RGD:735129	basic leucine zipper and W2 domains 1	Gene	Bzw1	protein_coding			9:59930672-59944468	9:57520529	https://www.genecards.org/cgi-bin/carddisp.pl?gene=Bzw1
9	NC_051344.1	BestRefSeq%2CGnomon	transcript	60434926	60530842	-	C2cd6	RGD:1565450	C2 calcium dependent domain containing 6	Gene	C2cd6	protein_coding		Als2cr11	9:60434926-60530842	9:57520529	https://www.genecards.org/cgi-bin/carddisp.pl?gene=C2cd6
9	NC_051344.1	BestRefSeq%2CGnomon	transcript	60263863	60312542	+	Casp8	RGD:620945	caspase 8	Gene	Casp8	protein_coding		CASP-8	9:60263863-60312542	9:57520529	https://www.genecards.org/cgi-bin/carddisp.pl?gene=Casp8
9	NC_051344.1	Gnomon	transcript	60710787	60803638	+	Cdk15	RGD:1306205	cyclin-dependent kinase 15	Gene	Cdk15	protein_coding			9:60710787-60803638	9:57520529	https://www.genecards.org/cgi-bin/carddisp.pl?gene=Cdk15
9	NC_051344.1	BestRefSeq%2CGnomon	transcript	60185338	60236173	+	Cflar	RGD:620847	CASP8 and FADD-like apoptosis regulator	Gene	Cflar	protein_coding		Flip	9:60185338-60236173	9:57520529	https://www.genecards.org/cgi-bin/carddisp.pl?gene=Cflar
9	NC_051344.1	BestRefSeq%2CGnomon	transcript	59947774	59959002	-	Clk1	RGD:1311469	CDC-like kinase 1	Gene	Clk1	protein_coding			9:59947774-59959002	9:57520529	https://www.genecards.org/cgi-bin/carddisp.pl?gene=Clk1
9	NC_051344.1	BestRefSeq%2CGnomon	transcript	60315581	60343692	-	Flacc1	RGD:1359362	flagellum associated containing coiled-coil domains 1	Gene	Flacc1	protein_coding		Als2cr12	9:60315581-60343692	9:57520529	https://www.genecards.org/cgi-bin/carddisp.pl?gene=Flacc1
9	NC_051344.1	BestRefSeq	transcript	60931433	60934252	+	Fzd7	RGD:2321905	frizzled class receptor 7	Gene	Fzd7	protein_coding			9:60931433-60934252	9:57520529	https://www.genecards.org/cgi-bin/carddisp.pl?gene=Fzd7
9	NC_051344.1	BestRefSeq	transcript	58182415	58183828	-	Hsfy2	RGD:1311885	heat shock transcription factor, Y linked 2	Gene	Hsfy2	protein_coding		Hsfy1	9:58182415-58183828	9:57520529	https://www.genecards.org/cgi-bin/carddisp.pl?gene=Hsfy2
9	NC_051344.1	BestRefSeq%2CGnomon	transcript	60056883	60129176	-	Hycc2	RGD:1309752	hyccin PI4KA lipid kinase complex subunit 2	Gene	Hycc2	protein_coding		RGD1309752	9:60056883-60129176	9:57520529	https://www.genecards.org/cgi-bin/carddisp.pl?gene=Hycc2
9	NC_051344.1	BestRefSeq%2CGnomon	transcript	59502220	59566857	-	Kctd18	RGD:1564820	potassium channel tetramerization domain containing 18	Gene	Kctd18	protein_coding		RGD1564820	9:59502220-59566857	9:57520529	https://www.genecards.org/cgi-bin/carddisp.pl?gene=Kctd18
9	NC_051344.1	Gnomon	transcript	60195007	60199453	-	LOC100909946	RGD:6501057	uncharacterized LOC100909946	Gene	LOC100909946	lncRNA			9:60195007-60199453	9:57520529	https://www.genecards.org/cgi-bin/carddisp.pl?gene=LOC100909946
9	NC_051344.1	Gnomon	transcript	58527236	58603337	+	LOC102549320	RGD:7574954	uncharacterized LOC102549320	Gene	LOC102549320	lncRNA			9:58527236-58603337	9:57520529	https://www.genecards.org/cgi-bin/carddisp.pl?gene=LOC102549320
9	NC_051344.1	Gnomon	transcript	58899704	58949945	-	LOC102549484	RGD:7505088	uncharacterized LOC102549484	Gene	LOC102549484	lncRNA			9:58899704-58949945	9:57520529	https://www.genecards.org/cgi-bin/carddisp.pl?gene=LOC102549484
9	NC_051344.1	Gnomon	transcript	59535413	59548545	-	LOC102550420	RGD:7670135	uncharacterized LOC102550420	Gene	LOC102550420	lncRNA			9:59535413-59548545	9:57520529	https://www.genecards.org/cgi-bin/carddisp.pl?gene=LOC102550420
9	NC_051344.1	Gnomon	transcript	60248911	60256318	+	LOC102550737	RGD:7701539	uncharacterized LOC102550737	Gene	LOC102550737	lncRNA			9:60248911-60256318	9:57520529	https://www.genecards.org/cgi-bin/carddisp.pl?gene=LOC102550737
9	NC_051344.1	Gnomon	transcript	59887888	59901999	-	LOC103690538	RGD:9134966	uncharacterized LOC103690538	Gene	LOC103690538	lncRNA			9:59887888-59901999	9:57520529	https://www.genecards.org/cgi-bin/carddisp.pl?gene=LOC103690538
9	NC_051344.1	Gnomon	transcript	59105339	59149851	-	LOC108351935	RGD:11493513	uncharacterized LOC108351935	Gene	LOC108351935	lncRNA			9:59105339-59149851	9:57520529	https://www.genecards.org/cgi-bin/carddisp.pl?gene=LOC108351935
9	NC_051344.1	Gnomon	transcript	59353800	59354253	-	LOC108351936	RGD:11470202	60S ribosomal protein L30-like	Gene	LOC108351936	protein_coding			9:59353800-59354253	9:57520529	https://www.genecards.org/cgi-bin/carddisp.pl?gene=LOC108351936
9	NC_051344.1	Gnomon	transcript	58083349	58084426	+	LOC108352000	RGD:11468746	glyceraldehyde-3-phosphate dehydrogenase pseudogene	Gene	LOC108352000	pseudogene	TRUE		9:58083349-58084426	9:57520529	https://www.genecards.org/cgi-bin/carddisp.pl?gene=LOC108352000
9	NC_051344.1	Gnomon	transcript	59821076	59823671	+	LOC108352001	RGD:11403437	60S ribosomal protein L21 pseudogene	Gene	LOC108352001	protein_coding			9:59821076-59823671	9:57520529	https://www.genecards.org/cgi-bin/carddisp.pl?gene=LOC108352001
9	NC_051344.1	Gnomon	transcript	58898108	58899892	+	LOC120094688	RGD:41273883	uncharacterized LOC120094688	Gene	LOC120094688	lncRNA			9:58898108-58899892	9:57520529	https://www.genecards.org/cgi-bin/carddisp.pl?gene=LOC120094688
9	NC_051344.1	Gnomon	transcript	59349203	59351098	-	LOC120094689	RGD:41260367	uncharacterized LOC120094689	Gene	LOC120094689	lncRNA			9:59349203-59351098	9:57520529	https://www.genecards.org/cgi-bin/carddisp.pl?gene=LOC120094689
9	NC_051344.1	Gnomon	transcript	59655080	59658278	-	LOC120094690	RGD:41096022	uncharacterized LOC120094690	Gene	LOC120094690	lncRNA			9:59655080-59658278	9:57520529	https://www.genecards.org/cgi-bin/carddisp.pl?gene=LOC120094690
9	NC_051344.1	Gnomon	transcript	60451591	60485960	+	LOC120094795	RGD:41076818	uncharacterized LOC120094795	Gene	LOC120094795	lncRNA			9:60451591-60485960	9:57520529	https://www.genecards.org/cgi-bin/carddisp.pl?gene=LOC120094795
9	NC_051344.1	Gnomon	transcript	60343808	60368188	+	LOC120094796	RGD:41185075	uncharacterized LOC120094796	Gene	LOC120094796	lncRNA			9:60343808-60368188	9:57520529	https://www.genecards.org/cgi-bin/carddisp.pl?gene=LOC120094796
9	NC_051344.1	Gnomon	transcript	60584841	60585260	+	LOC120094797	RGD:40979013	mitochondrial intermembrane space import and assembly protein 40-like	Gene	LOC120094797	protein_coding			9:60584841-60585260	9:57520529	https://www.genecards.org/cgi-bin/carddisp.pl?gene=LOC120094797
9	NC_051344.1	Gnomon	transcript	60905201	60907409	+	LOC120094798	RGD:41261015	uncharacterized LOC120094798	Gene	LOC120094798	lncRNA			9:60905201-60907409	9:57520529	https://www.genecards.org/cgi-bin/carddisp.pl?gene=LOC120094798
9	NC_051344.1	Gnomon	transcript	60919282	60922015	-	LOC120094799	RGD:41189416	uncharacterized LOC120094799	Gene	LOC120094799	lncRNA			9:60919282-60922015	9:57520529	https://www.genecards.org/cgi-bin/carddisp.pl?gene=LOC120094799
9	NC_051344.1	Gnomon	transcript	58783039	58784482	-	LOC120094848	RGD:41393720	uncharacterized LOC120094848	Gene	LOC120094848	lncRNA			9:58783039-58784482	9:57520529	https://www.genecards.org/cgi-bin/carddisp.pl?gene=LOC120094848
9	NC_051344.1	BestRefSeq	transcript	58978901	58986831	+	Maip1	RGD:1303159	matrix AAA peptidase interacting protein 1	Gene	Maip1	protein_coding			9:58978901-58986831	9:57520529	https://www.genecards.org/cgi-bin/carddisp.pl?gene=Maip1
9	NC_051344.1	BestRefSeq%2CGnomon	transcript	60569734	60613035	-	Mpp4	RGD:620016	MAGUK p55 scaffold protein 4	Gene	Mpp4	protein_coding		Dlg6	9:60569734-60613035	9:57520529	https://www.genecards.org/cgi-bin/carddisp.pl?gene=Mpp4
9	NC_051344.1	BestRefSeq%2CGnomon	transcript	60129240	60139452	+	Ndufb3	RGD:1310737	NADH:ubiquinone oxidoreductase subunit B3	Gene	Ndufb3	protein_coding			9:60129240-60139452	9:57520529	https://www.genecards.org/cgi-bin/carddisp.pl?gene=Ndufb3
9	NC_051344.1	BestRefSeq%2CGnomon	transcript	59980101	60001490	+	Nif3l1	RGD:1310329	NGG1 interacting factor 3 like 1	Gene	Nif3l1	protein_coding			9:59980101-60001490	9:57520529	https://www.genecards.org/cgi-bin/carddisp.pl?gene=Nif3l1
9	NC_051344.1	BestRefSeq%2CGnomon	transcript	60001631	60038301	-	Orc2	RGD:1311844	origin recognition complex, subunit 2	Gene	Orc2	protein_coding		Orc2l	9:60001631-60038301	9:57520529	https://www.genecards.org/cgi-bin/carddisp.pl?gene=Orc2
9	NC_051344.1	BestRefSeq%2CGnomon	transcript	59966405	59980147	-	Ppil3	RGD:631415	peptidylprolyl isomerase like 3	Gene	Ppil3	protein_coding		Cyp10l	9:59966405-59980147	9:57520529	https://www.genecards.org/cgi-bin/carddisp.pl?gene=Ppil3
9	NC_051344.1	BestRefSeq%2CGnomon	transcript	58949821	58958456	+	RGD1306941	RGD:1306941	similar to CG31122-PA	Gene	RGD1306941	protein_coding			9:58949821-58958456	9:57520529	https://www.genecards.org/cgi-bin/carddisp.pl?gene=RGD1306941
9	NC_051344.1	BestRefSeq	transcript	60967398	61076596	+	RGD1562029	RGD:1562029	similar to KIAA2012 protein	Gene	RGD1562029	protein_coding			9:60967398-61076596	9:57520529	https://www.genecards.org/cgi-bin/carddisp.pl?gene=RGD1562029
9	NC_051344.1	BestRefSeq%2CGnomon	transcript	58348027	58534256	-	Satb2	RGD:1562369	SATB homeobox 2	Gene	Satb2	protein_coding		RGD1562369	9:58348027-58534256	9:57520529	https://www.genecards.org/cgi-bin/carddisp.pl?gene=Satb2
9	NC_051344.1	BestRefSeq%2CGnomon	transcript	59548605	59573229	+	Sgo2	RGD:1308450	shugoshin 2	Gene	Sgo2	protein_coding		Sgol2	9:59548605-59573229	9:57520529	https://www.genecards.org/cgi-bin/carddisp.pl?gene=Sgo2
9	NC_051344.1	BestRefSeq%2CGnomon	transcript	59319949	59493864	+	Spats2l	RGD:1309930	spermatogenesis associated, serine-rich 2-like	Gene	Spats2l	protein_coding		RGD1309930	9:59319949-59493864	9:57520529	https://www.genecards.org/cgi-bin/carddisp.pl?gene=Spats2l
9	NC_051344.1	BestRefSeq%2CGnomon	transcript	60414182	60433084	+	Stradb	RGD:1559449	STE20 related adaptor beta	Gene	Stradb	protein_coding		RGD1559449	9:60414182-60433084	9:57520529	https://www.genecards.org/cgi-bin/carddisp.pl?gene=Stradb
9	NC_051344.1	BestRefSeq%2CGnomon	transcript	60533348	60569253	-	Tmem237	RGD:1306705	transmembrane protein 237	Gene	Tmem237	protein_coding		Als2cr4	9:60533348-60569253	9:57520529	https://www.genecards.org/cgi-bin/carddisp.pl?gene=Tmem237
9	NC_051344.1	BestRefSeq%2CGnomon	transcript	60348531	60414036	-	Trak2	RGD:620915	trafficking kinesin protein 2	Gene	Trak2	protein_coding		GRIF-1	9:60348531-60414036	9:57520529	https://www.genecards.org/cgi-bin/carddisp.pl?gene=Trak2
9	NC_051344.1	BestRefSeq%2CGnomon	transcript	58961100	58979188	-	Tyw5	RGD:1311269	tRNA-yW synthesizing protein 5	Gene	Tyw5	protein_coding		RGD1311269	9:58961100-58979188	9:57520529	https://www.genecards.org/cgi-bin/carddisp.pl?gene=Tyw5
13	NC_051348.1	BestRefSeq%2CGnomon	transcript	70537423	70855440	+	Astn1	RGD:727799	astrotactin 1	Gene	Astn1	protein_coding			13:70537423-70855440	13:70211130	https://www.genecards.org/cgi-bin/carddisp.pl?gene=Astn1
13	NC_051348.1	BestRefSeq%2CGnomon	transcript	70431006	70532766	-	Brinp2	RGD:708419	BMP/retinoic acid inducible neural specific 2	Gene	Brinp2	protein_coding		Fam5b	13:70431006-70532766	13:70211130	https://www.genecards.org/cgi-bin/carddisp.pl?gene=Brinp2
13	NC_051348.1	Gnomon	transcript	69232769	69258134	+	Clec20a	RGD:7603387	C-type lectin domain containing 20A	Gene	Clec20a	protein_coding			13:69232769-69258134	13:70211130	https://www.genecards.org/cgi-bin/carddisp.pl?gene=Clec20a
13	NC_051348.1	BestRefSeq%2CGnomon	transcript	69612605	69655018	+	Cryzl2	RGD:1304982	crystallin zeta like 2	Gene	Cryzl2	protein_coding		Tp53i3	13:69612605-69655018	13:70211130	https://www.genecards.org/cgi-bin/carddisp.pl?gene=Cryzl2
13	NC_051348.1	Gnomon	transcript	69258622	69272353	-	LOC120093156	RGD:41052762	ras GTPase-activating protein nGAP-like	Gene	LOC120093156	protein_coding			13:69258622-69272353	13:70211130	https://www.genecards.org/cgi-bin/carddisp.pl?gene=LOC120093156
13	NC_051348.1	Gnomon	transcript	69752928	69762525	-	LOC120096291	RGD:41334650	uncharacterized LOC120096291	Gene	LOC120096291	lncRNA			13:69752928-69762525	13:70211130	https://www.genecards.org/cgi-bin/carddisp.pl?gene=LOC120096291
13	NC_051348.1	Gnomon	transcript	69801377	69886020	+	LOC120096293	RGD:41187100	uncharacterized LOC120096293	Gene	LOC120096293	lncRNA			13:69801377-69886020	13:70211130	https://www.genecards.org/cgi-bin/carddisp.pl?gene=LOC120096293
13	NC_051348.1	BestRefSeq	transcript	69569485	69576111	+	LOC680254	RGD:1594177	hypothetical protein LOC680254	Gene	LOC680254	lncRNA			13:69569485-69576111	13:70211130	https://www.genecards.org/cgi-bin/carddisp.pl?gene=LOC680254
13	NC_051348.1	BestRefSeq%2CGnomon	transcript	68924674	69104637	-	Ralgps2	RGD:1311537	Ral GEF with PH domain and SH3 binding motif 2	Gene	Ralgps2	protein_coding			13:68924674-69104637	13:70211130	https://www.genecards.org/cgi-bin/carddisp.pl?gene=Ralgps2
13	NC_051348.1	BestRefSeq%2CGnomon	transcript	69279882	69569161	-	Rasal2	RGD:1307566	RAS protein activator like 2	Gene	Rasal2	protein_coding			13:69279882-69569161	13:70211130	https://www.genecards.org/cgi-bin/carddisp.pl?gene=Rasal2
13	NC_051348.1	BestRefSeq%2CGnomon	transcript	69665757	69727199	+	Sec16b	RGD:621658	SEC16 homolog B, endoplasmic reticulum export factor	Gene	Sec16b	protein_coding		Rgpr	13:69665757-69727199	13:70211130	https://www.genecards.org/cgi-bin/carddisp.pl?gene=Sec16b
13	NC_051348.1	Gnomon	transcript	69220478	69232678	-	Tex35	RGD:1595460	testis expressed 35	Gene	Tex35	protein_coding			13:69220478-69232678	13:70211130	https://www.genecards.org/cgi-bin/carddisp.pl?gene=Tex35
19	NC_051354.1	BestRefSeq	transcript	14104334	14105276	-	Capns2	RGD:1583620	calpain, small subunit 2	Gene	Capns2	protein_coding			19:14104334-14105276	19:13896276	https://www.genecards.org/cgi-bin/carddisp.pl?gene=Capns2
19	NC_051354.1	BestRefSeq%2CGnomon	transcript	13959529	13986370	+	Ces1a	RGD:1583671	carboxylesterase 1A	Gene	Ces1a	protein_coding			19:13959529-13986370	19:13896276	https://www.genecards.org/cgi-bin/carddisp.pl?gene=Ces1a
19	NC_051354.1	BestRefSeq%2CGnomon	transcript	13926401	13955527	+	Ces1c	RGD:2571	carboxylesterase 1C	Gene	Ces1c	protein_coding		Es2	19:13926401-13955527	19:13896276	https://www.genecards.org/cgi-bin/carddisp.pl?gene=Ces1c
19	NC_051354.1	BestRefSeq	transcript	13873490	13912035	+	Ces1d	RGD:70896	carboxylesterase 1D	Gene	Ces1d	protein_coding		Ces3	19:13873490-13912035	19:13896276	https://www.genecards.org/cgi-bin/carddisp.pl?gene=Ces1d
19	NC_051354.1	BestRefSeq	transcript	13833154	13869627	+	Ces1e	RGD:621508	carboxylesterase 1E	Gene	Ces1e	protein_coding		Es22	19:13833154-13869627	19:13896276	https://www.genecards.org/cgi-bin/carddisp.pl?gene=Ces1e
19	NC_051354.1	BestRefSeq	transcript	13796623	13822113	+	Ces1f	RGD:1642419	carboxylesterase 1F	Gene	Ces1f	protein_coding			19:13796623-13822113	19:13896276	https://www.genecards.org/cgi-bin/carddisp.pl?gene=Ces1f
19	NC_051354.1	Gnomon	transcript	14207864	14223664	-	LOC108348898	RGD:11410986	uncharacterized LOC108348898	Gene	LOC108348898	lncRNA			19:14207864-14223664	19:13896276	https://www.genecards.org/cgi-bin/carddisp.pl?gene=LOC108348898
19	NC_051354.1	Gnomon	transcript	13737878	13771508	+	LOC108353188	RGD:11371108	uncharacterized LOC108353188	Gene	LOC108353188	protein_coding			19:13737878-13771508	19:13896276	https://www.genecards.org/cgi-bin/carddisp.pl?gene=LOC108353188
19	NC_051354.1	Gnomon	transcript	13772003	13777488	+	LOC120093142	RGD:41086479	uncharacterized LOC120093142	Gene	LOC120093142	lncRNA			19:13772003-13777488	19:13896276	https://www.genecards.org/cgi-bin/carddisp.pl?gene=LOC120093142
19	NC_051354.1	Gnomon	transcript	14152689	14168272	+	LOC120098543	RGD:41079993	uncharacterized LOC120098543	Gene	LOC120098543	lncRNA			19:14152689-14168272	19:13896276	https://www.genecards.org/cgi-bin/carddisp.pl?gene=LOC120098543
19	NC_051354.1	Gnomon	transcript	14182946	14187957	+	LOC120098544	RGD:41251642	uncharacterized LOC120098544	Gene	LOC120098544	lncRNA			19:14182946-14187957	19:13896276	https://www.genecards.org/cgi-bin/carddisp.pl?gene=LOC120098544
19	NC_051354.1	Gnomon	transcript	14188457	14198236	+	LOC120098590	RGD:40944742	uncharacterized LOC120098590	Gene	LOC120098590	lncRNA			19:14188457-14198236	19:13896276	https://www.genecards.org/cgi-bin/carddisp.pl?gene=LOC120098590
19	NC_051354.1	Gnomon	transcript	14233145	14238604	+	LOC120098597	RGD:41362713	uncharacterized LOC120098597	Gene	LOC120098597	lncRNA			19:14233145-14238604	19:13896276	https://www.genecards.org/cgi-bin/carddisp.pl?gene=LOC120098597
19	NC_051354.1	BestRefSeq%2CGnomon	transcript	14088389	14152742	-	Lpcat2	RGD:2325051	lysophosphatidylcholine acyltransferase 2	Gene	Lpcat2	protein_coding		RGD1563994	19:14088389-14152742	19:13896276	https://www.genecards.org/cgi-bin/carddisp.pl?gene=Lpcat2
19	NC_051354.1	BestRefSeq	transcript	14154657	14182870	-	Mmp2	RGD:621316	matrix metallopeptidase 2	Gene	Mmp2	protein_coding			19:14154657-14182870	19:13896276	https://www.genecards.org/cgi-bin/carddisp.pl?gene=Mmp2
19	NC_051354.1	Gnomon	transcript	13683939	13684509	-	RGD1564492	RGD:1564492	similar to hypothetical protein, 2-6	Gene	RGD1564492	protein_coding			19:13683939-13684509	19:13896276	https://www.genecards.org/cgi-bin/carddisp.pl?gene=RGD1564492
19	NC_051354.1	BestRefSeq%2CGnomon	transcript	14010292	14055317	-	Slc6a2	RGD:621822	solute carrier family 6 member 2	Gene	Slc6a2	protein_coding		Net	19:14010292-14055317	19:13896276	https://www.genecards.org/cgi-bin/carddisp.pl?gene=Slc6a2
19	NC_051354.1	BestRefSeq%2CGnomon	transcript	30448572	30710315	+	Arhgap10	RGD:1588859	Rho GTPase activating protein 10	Gene	Arhgap10	protein_coding			19:30448572-30710315	19:29567757	https://www.genecards.org/cgi-bin/carddisp.pl?gene=Arhgap10
19	NC_051354.1	BestRefSeq%2CGnomon	transcript	30233540	30303727	+	Ednra	RGD:2535	endothelin receptor type A	Gene	Ednra	protein_coding		RGD1559432	19:30233540-30303727	19:29567757	https://www.genecards.org/cgi-bin/carddisp.pl?gene=Ednra
19	NC_051354.1	Gnomon	transcript	29456838	29457305	+	LOC102550668	RGD:7700714	60S ribosomal protein L21-like	Gene	LOC102550668	protein_coding			19:29456838-29457305	19:29567757	https://www.genecards.org/cgi-bin/carddisp.pl?gene=LOC102550668
19	NC_051354.1	Gnomon	transcript	30287049	30345197	-	LOC102552779	RGD:7610034	uncharacterized LOC102552779	Gene	LOC102552779	lncRNA			19:30287049-30345197	19:29567757	https://www.genecards.org/cgi-bin/carddisp.pl?gene=LOC102552779
19	NC_051354.1	Gnomon	transcript	29768745	29769406	+	LOC108348881	RGD:11402022	40S ribosomal protein S25 pseudogene	Gene	LOC108348881	pseudogene	TRUE		19:29768745-29769406	19:29567757	https://www.genecards.org/cgi-bin/carddisp.pl?gene=LOC108348881
19	NC_051354.1	Gnomon	transcript	28926915	28940920	-	LOC120098577	RGD:41322043	uncharacterized LOC120098577	Gene	LOC120098577	lncRNA			19:28926915-28940920	19:29567757	https://www.genecards.org/cgi-bin/carddisp.pl?gene=LOC120098577
19	NC_051354.1	Gnomon	transcript	30197091	30198483	-	LOC120098594	RGD:40966524	uncharacterized LOC120098594	Gene	LOC120098594	lncRNA			19:30197091-30198483	19:29567757	https://www.genecards.org/cgi-bin/carddisp.pl?gene=LOC120098594
19	NC_051354.1	BestRefSeq%2CGnomon	transcript	29098254	29112858	+	Lsm6	RGD:1561937	LSM6 homolog, U6 small nuclear RNA and mRNA degradation associated	Gene	Lsm6	protein_coding		RGD1561937	19:29098254-29112858	19:29567757	https://www.genecards.org/cgi-bin/carddisp.pl?gene=Lsm6
19	NC_051354.1	BestRefSeq	transcript	29486686	29490327	+	Pou4f2	RGD:620075	POU class 4 homeobox 2	Gene	Pou4f2	protein_coding		Brn3b	19:29486686-29490327	19:29567757	https://www.genecards.org/cgi-bin/carddisp.pl?gene=Pou4f2
19	NC_051354.1	BestRefSeq%2CGnomon	transcript	30376342	30414491	-	Prmt9	RGD:1306157	protein arginine methyltransferase 9	Gene	Prmt9	protein_coding		RGD1306157	19:30376342-30414491	19:29567757	https://www.genecards.org/cgi-bin/carddisp.pl?gene=Prmt9
19	NC_051354.1	BestRefSeq%2CGnomon	transcript	29407902	29411519	+	Rbmxl1	RGD:1306751	Rbmx like 1	Gene	Rbmxl1	protein_coding		Rbmxrtl	19:29407902-29411519	19:29567757	https://www.genecards.org/cgi-bin/carddisp.pl?gene=Rbmxl1
19	NC_051354.1	Gnomon	transcript	29141898	29159970	+	Reeld1	RGD:41160673	reeler domain containing 1	Gene	Reeld1	protein_coding			19:29141898-29159970	19:29567757	https://www.genecards.org/cgi-bin/carddisp.pl?gene=Reeld1
19	NC_051354.1	BestRefSeq%2CGnomon	transcript	29183143	29407470	-	Slc10a7	RGD:1564388	solute carrier family 10, member 7	Gene	Slc10a7	protein_coding		P7	19:29183143-29407470	19:29567757	https://www.genecards.org/cgi-bin/carddisp.pl?gene=Slc10a7
19	NC_051354.1	BestRefSeq%2CGnomon	transcript	30345183	30361275	+	Tmem184c	RGD:727852	transmembrane protein 184C	Gene	Tmem184c	protein_coding		Tmem34	19:30345183-30361275	19:29567757	https://www.genecards.org/cgi-bin/carddisp.pl?gene=Tmem184c
19	NC_051354.1	BestRefSeq%2CGnomon	transcript	29531707	29750635	-	Ttc29	RGD:1589777	tetratricopeptide repeat domain 29	Gene	Ttc29	protein_coding			19:29531707-29750635	19:29567757	https://www.genecards.org/cgi-bin/carddisp.pl?gene=Ttc29
19	NC_051354.1	BestRefSeq%2CGnomon	transcript	28720568	28887381	-	Zfp827	RGD:1560620	zinc finger protein 827	Gene	Zfp827	protein_coding		RGD1560620	19:28720568-28887381	19:29567757	https://www.genecards.org/cgi-bin/carddisp.pl?gene=Zfp827
21	NC_051356.1	BestRefSeq%2CGnomon	transcript	65699881	65712224	+	Arr3	RGD:621385	arrestin 3	Gene	Arr3	protein_coding			21:65699881-65712224	X:65656263	https://www.genecards.org/cgi-bin/carddisp.pl?gene=Arr3
21	NC_051356.1	BestRefSeq	transcript	65668205	65674450	+	Awat1	RGD:1587163	acyl-CoA wax alcohol acyltransferase 1	Gene	Awat1	protein_coding		Dgat2l3	21:65668205-65674450	X:65656263	https://www.genecards.org/cgi-bin/carddisp.pl?gene=Awat1
21	NC_051356.1	BestRefSeq	transcript	65481676	65490562	-	Awat2	RGD:1565111	acyl-CoA wax alcohol acyltransferase 2	Gene	Awat2	protein_coding		RGD1565111	21:65481676-65490562	X:65656263	https://www.genecards.org/cgi-bin/carddisp.pl?gene=Awat2
21	NC_051356.1	BestRefSeq	transcript	65614430	65637962	+	Dgat2l6	RGD:1596935	diacylglycerol O-acyltransferase 2-like 6	Gene	Dgat2l6	protein_coding			21:65614430-65637962	X:65656263	https://www.genecards.org/cgi-bin/carddisp.pl?gene=Dgat2l6
21	NC_051356.1	BestRefSeq%2CGnomon	transcript	65859653	65911887	+	Dlg3	RGD:68423	discs large MAGUK scaffold protein 3	Gene	Dlg3	protein_coding		Dlgh3	21:65859653-65911887	X:65656263	https://www.genecards.org/cgi-bin/carddisp.pl?gene=Dlg3
21	NC_051356.1	BestRefSeq%2CGnomon	transcript	65078454	65480172	+	Eda	RGD:1563178	ectodysplasin-A	Gene	Eda	protein_coding		Tnlg7c	21:65078454-65480172	X:65656263	https://www.genecards.org/cgi-bin/carddisp.pl?gene=Eda
21	NC_051356.1	BestRefSeq%2CGnomon	transcript	65826273	65835361	+	Gdpd2	RGD:1560780	glycerophosphodiester phosphodiesterase domain containing 2	Gene	Gdpd2	protein_coding		RGD1560780	21:65826273-65835361	X:65656263	https://www.genecards.org/cgi-bin/carddisp.pl?gene=Gdpd2
21	NC_051356.1	BestRefSeq	transcript	65582832	65605078	+	Igbp1	RGD:62011	immunoglobulin binding protein 1	Gene	Igbp1	protein_coding			21:65582832-65605078	X:65656263	https://www.genecards.org/cgi-bin/carddisp.pl?gene=Igbp1
21	NC_051356.1	BestRefSeq%2CGnomon	transcript	65721746	65824277	+	Kif4a	RGD:620526	kinesin family member 4A	Gene	Kif4a	protein_coding		Kif4	21:65721746-65824277	X:65656263	https://www.genecards.org/cgi-bin/carddisp.pl?gene=Kif4a
21	NC_051356.1	Gnomon	transcript	65571592	65572126	-	LOC108349172	RGD:11365249	zinc finger protein 431-like	Gene	LOC108349172	protein_coding			21:65571592-65572126	X:65656263	https://www.genecards.org/cgi-bin/carddisp.pl?gene=LOC108349172
21	NC_051356.1	Gnomon	transcript	65064185	65064651	-	LOC108349230	RGD:11442080	60S ribosomal protein L29 pseudogene	Gene	LOC108349230	pseudogene	TRUE		21:65064185-65064651	X:65656263	https://www.genecards.org/cgi-bin/carddisp.pl?gene=LOC108349230
21	NC_051356.1	Gnomon	transcript	64675848	64681805	+	LOC120099284	RGD:41072842	uncharacterized LOC120099284	Gene	LOC120099284	lncRNA			21:64675848-64681805	X:65656263	https://www.genecards.org/cgi-bin/carddisp.pl?gene=LOC120099284
21	NC_051356.1	Gnomon	transcript	65723385	65731622	-	LOC120099344	RGD:41167944	uncharacterized LOC120099344	Gene	LOC120099344	lncRNA			21:65723385-65731622	X:65656263	https://www.genecards.org/cgi-bin/carddisp.pl?gene=LOC120099344
21	NC_051356.1	BestRefSeq	transcript	65464494	65464582	+	Mir676	RGD:9685079	microRNA 676	Gene	Mir676	miRNA		rno-mir-676	21:65464494-65464582	X:65656263	https://www.genecards.org/cgi-bin/carddisp.pl?gene=Mir676
21	NC_051356.1	Gnomon	transcript	64925100	64951074	+	Nalf2	RGD:1584125	NALCN channel auxiliary factor 2	Gene	Nalf2	protein_coding			21:64925100-64951074	X:65656263	https://www.genecards.org/cgi-bin/carddisp.pl?gene=Nalf2
21	NC_051356.1	BestRefSeq	transcript	65514113	65516287	+	Otud6a	RGD:1560855	OTU deubiquitinase 6A	Gene	Otud6a	protein_coding		RGD1560855	21:65514113-65516287	X:65656263	https://www.genecards.org/cgi-bin/carddisp.pl?gene=Otud6a
21	NC_051356.1	BestRefSeq%2CGnomon	transcript	65681680	65717404	-	P2ry4	RGD:61798	pyrimidinergic receptor P2Y4	Gene	P2ry4	protein_coding		P2Y4	21:65681680-65717404	X:65656263	https://www.genecards.org/cgi-bin/carddisp.pl?gene=P2ry4
21	NC_051356.1	BestRefSeq%2CGnomon	transcript	65718689	65721742	-	Pdzd11	RGD:1560007	PDZ domain containing 11	Gene	Pdzd11	protein_coding		RGD1560007	21:65718689-65721742	X:65656263	https://www.genecards.org/cgi-bin/carddisp.pl?gene=Pdzd11
21	NC_051356.1	BestRefSeq%2CGnomon	transcript	64580938	64585846	-	Pja1	RGD:1591532	praja ring finger ubiquitin ligase 1	Gene	Pja1	protein_coding			21:64580938-64585846	X:65656263	https://www.genecards.org/cgi-bin/carddisp.pl?gene=Pja1
21	NC_051356.1	BestRefSeq	transcript	64321142	64321627	-	Rpl27l1	RGD:1585224	ribosomal protein L27 like 1	Gene	Rpl27l1	protein_coding		Rpl27-l1	21:64321142-64321627	X:65656263	https://www.genecards.org/cgi-bin/carddisp.pl?gene=Rpl27l1
21	NC_051356.1	Gnomon	transcript	65932904	66196525	-	Tex11	RGD:1560239	testis expressed 11	Gene	Tex11	protein_coding			21:65932904-66196525	X:65656263	https://www.genecards.org/cgi-bin/carddisp.pl?gene=Tex11
