## Supplemental for "Genome-wide association study of cocaine self-administration behavior in Heterogeneous Stock rats": supplemental_table5.csv

trait	SNP	log10(p)	R2	SNP_eqtldb	tissue	DP	Ensembl_gene	gene_id	tss_distance	af	presence_samples
sha_iti_median_01_03	chr3:163216140	5.996578246	0.646195	3:163553251	Adipose	0.882841		LOC102554479	343133	0.211491	144/173
sha_iti_median_01_03	chr3:163216140	5.996578246	0.991983	3:163524226	BLA	1	ENSRNOG00000024693	Zfp831	130439	0.177419	64/66
sha_iti_median_01_03	chr3:163216140	5.996578246	1	3:163430190	Brain	1	ENSRNOG00000050697	Ctsz	-194545	0.208824	128/142
sha_iti_median_01_03	chr3:163216140	5.996578246	1	3:163429180	IL	1	ENSRNOG00000024693	Zfp831	35393	0.23494	36/39
sha_iti_median_01_03	chr3:163216140	5.996578246	0.630178	3:163589938	LHb	0.875342		LOC102554479	306446	0.292683	41/48
sha_iti_median_01_03	chr3:163216140	5.996578246	0.638945	3:163555993	Liver	0.881566		LOC120101826	-985164	0.209756	144/172
sha_iti_median_01_03	chr3:163216140	5.996578246	0.992006	3:163520536	NAcc	1	ENSRNOG00000024693	Zfp831	126749	0.175294	140/149
sha_iti_median_01_03	chr3:163216140	5.996578246	0.601448	3:162791448	OFC	0.856968		LOC120101819	254690	0.29878	43/49
sha_iti_median_01_03	chr3:163216140	5.996578246	1	3:163429180	PL	1	ENSRNOG00000024693	Zfp831	35393	0.181818	139/148
sha_iti_median_01_03	chr3:163216140	5.996578246	0.620182	3:163607953	pVTA	0.866805		LOC102554479	288431	0.163399	47/50
lga_mean_11_14	chr6:34284564	6.249805676	0.860258	6:33723857	Adipose	0.945105	ENSRNOG00000004899	Kcns3	141161	0.539024	287/379
lga_mean_11_14	chr6:34284564	6.249805676	0.65983	6:35048830	BLA	0.966154	ENSRNOG00000024503	Nbas	-999527	0.565789	128/166
lga_mean_11_14	chr6:34284564	6.249805676	0.656781	6:35250459	Brain	0.966113	ENSRNOG00000051372	Mycn	473131	0.644118	201/243
lga_mean_11_14	chr6:34284564	6.249805676	0.692418	6:34695570	IL	0.989672		LOC102547959	736022	0.561728	57/73
lga_mean_11_14	chr6:34284564	6.249805676	0.741493	6:33285034	LHb	0.891492	ENSRNOG00000004899	Kcns3	579984	0.43038	57/70
lga_mean_11_14	chr6:34284564	6.249805676	0.784106	6:34676251	Liver	0.993341		LOC102547959	716703	0.594221	257/334
lga_mean_11_14	chr6:34284564	6.249805676	0.656781	6:35250459	NAcc	0.966113	ENSRNOG00000024503	Nbas	-797898	0.601874	278/343
lga_mean_11_14	chr6:34284564	6.249805676	0.670098	6:34725455	OFC	0.979485	ENSRNOG00000051372	Mycn	998135	0.579268	55/69
lga_mean_11_14	chr6:34284564	6.249805676	0.660135	6:34804050	PL	0.966201	ENSRNOG00000051372	Mycn	919540	0.598522	263/327
lga_mean_11_14	chr6:34284564	6.249805676	1	6:34192750	pVTA	1	ENSRNOG00000005345	Vsnl1	-33271	0.554348	113/137
sha_mean_to_01_03	chr9:57520529	6.238335222	0.608829	9:58038167	Adipose	0.966485	ENSRNOG00000010188	Satb2	496089	0.191463	132/157
sha_mean_to_01_03	chr9:57520529	6.238335222	0.608829	9:57978151	BLA	0.966485	ENSRNOG00000010185	RGD1306941	-971795	0.216931	71/82
sha_mean_to_01_03	chr9:57520529	6.238335222	0.613284	9:58198069	Brain	0.966513	ENSRNOG00000010185	RGD1306941	-751877	0.180882	112/123
sha_mean_to_01_03	chr9:57520529	6.238335222	0.612086	9:57951615	LHb	0.966545	ENSRNOG00000010185	RGD1306941	-998331	0.158537	26/26
sha_mean_to_01_03	chr9:57520529	6.238335222	0.806026	9:58267489	Liver	0.94398	ENSRNOG00000010188	Satb2	266767	0.686131	209/258
sha_mean_to_01_03	chr9:57520529	6.238335222	0.612523	9:58184453	NAcc	0.966607	ENSRNOG00000010185	RGD1306941	-765493	0.227907	177/196
sha_mean_to_01_03	chr9:57520529	6.238335222	0.609574	9:58178257	PL	0.962553	ENSRNOG00000010185	RGD1306941	-771689	0.222359	163/181
sha_mean_to_01_03	chr9:57520529	6.238335222	0.612523	9:58184453	pVTA	0.966607	ENSRNOG00000010185	RGD1306941	-765493	0.264706	74/81
sha_mean_to_01_03	chr9:57520529	6.238335222	0.600273	9:58111026	RMTg	0.964795	ENSRNOG00000010185	RGD1306941	-838920	0.222826	39/41
shock_03_pre	chr13:70211130	5.532603544	0.874105	13:69304270	Adipose	0.975598		LOC680254	-265215	0.202736	146/163
shock_03_pre	chr13:70211130	5.532603544	0.876823	13:69359224	BLA	0.9756		LOC120093156	-86871	0.244737	81/93
shock_03_pre	chr13:70211130	5.532603544	0.874201	13:69320272	Brain	0.97562		LOC680254	-249213	0.238938	145/162
shock_03_pre	chr13:70211130	5.532603544	0.874429	13:69242188	Eye	0.971712		LOC120093156	30165	0.235849	22/25
shock_03_pre	chr13:70211130	5.532603544	0.886831	13:69227461	IL	0.970409		LOC680254	-342024	0.181818	26/28
shock_03_pre	chr13:70211130	5.532603544	0.884956	13:69230202	LHb	0.974201		LOC120093156	42151	0.175325	25/27
shock_03_pre	chr13:70211130	5.532603544	0.884956	13:69230202	Liver	0.974201		LOC680254	-339283	0.199219	135/153
shock_03_pre	chr13:70211130	5.532603544	0.874201	13:69320272	NAcc	0.97562		LOC680254	-249213	0.225995	169/193
shock_03_pre	chr13:70211130	5.532603544	0.877709	13:69523056	OFC	0.975794		LOC680254	-46429	0.179012	27/29
shock_03_pre	chr13:70211130	5.532603544	0.874201	13:69320272	PL	0.97562		LOC680254	-249213	0.225926	161/183
shock_03_pre	chr13:70211130	5.532603544	0.874201	13:69320272	pVTA	0.97562		LOC120093156	-47919	0.213333	58/64
lga_iti_median_11_14	chr19:13896276	5.608560275	0.604497	19:13833529	Adipose	0.901449		LOC120093142	61526	0.413366	269/339
lga_iti_median_11_14	chr19:13896276	5.608560275	0.604497	19:13833529	BLA	0.901449	ENSRNOG00000065142	LOC108353188	95651	0.542373	140/175
lga_iti_median_11_14	chr19:13896276	5.608560275	0.604497	19:13833529	Brain	0.901449	ENSRNOG00000014761	Rasd2	239238	0.47943	253/326
lga_iti_median_11_14	chr19:13896276	5.608560275	0.997535	19:13940125	Liver	1	ENSRNOG00000015438	Ces1d	66635	0.390244	254/320
lga_iti_median_11_14	chr19:13896276	5.608560275	0.604497	19:13833529	NAcc	0.901449	ENSRNOG00000014761	Rasd2	239238	0.581658	296/360
lga_iti_median_11_14	chr19:13896276	5.608560275	0.604497	19:13833529	PL	0.901449	ENSRNOG00000014761	Rasd2	239238	0.574667	284/347
lga_iti_median_11_14	chr19:13896276	5.608560275	0.604497	19:13833529	pVTA	0.901449	ENSRNOG00000014761	Rasd2	239238	0.657343	94/105
pc1_lga	chr19:29567757	5.975777123	0.634647	19:29949483	Adipose	0.974207	ENSRNOG00000010997	Ednra	-284057	0.276829	188/227
pc1_lga	chr19:29567757	5.975777123	0.63733	19:29945274	BLA	0.974226	ENSRNOG00000010997	Ednra	-288266	0.170157	59/65
pc1_lga	chr19:29567757	5.975777123	0.910772	19:29046421	Brain	0.993895	ENSRNOG00000030374	Lsm6	-51833	0.165605	96/104
pc1_lga	chr19:29567757	5.975777123	0.63733	19:29945274	IL	0.974226	ENSRNOG00000010997	Ednra	-288266	0.156626	23/26
pc1_lga	chr19:29567757	5.975777123	0.886207	19:29947407	Liver	0.976425	ENSRNOG00000010997	Ednra	-286133	0.248175	169/204
pc1_lga	chr19:29567757	5.975777123	0.910772	19:29046421	NAcc	0.993895	ENSRNOG00000030374	Lsm6	-51833	0.120513	90/94
pc1_lga	chr19:29567757	5.975777123	0.626111	19:30278901	PL	0.973561	ENSRNOG00000010997	Ednra	45361	0.162562	124/132
pc1_lga	chr19:29567757	5.975777123	0.667976	19:29721813	pVTA	0.987172	ENSRNOG00000010997	Ednra	-511727	0.171053	49/52
