## Supplemental for "Genome-wide association study of cocaine self-administration behavior in Heterogeneous Stock rats": supplemental_table6.csv

trait	SNP	log10(p)	R2	SNP_sqtldb	tissue	DP	Ensembl_gene	gene_id	af	sQTLtype	presence_samples
sha_iti_median_01_03	chr3:163216140	5.996578246	0.615257	3:162795727	Brain	0.861194	ENSRNOG00000047374	Gnas	0.26497	cis	158/180
sha_iti_median_01_03	chr3:163216140	5.996578246	0.620182	3:163612968	Liver	0.866805		LOC102550520	0.209756	cis	144/172
sha_iti_median_01_03	chr3:163216140	5.996578246	0.606029	3:162793766	PL	0.857271	ENSRNOG00000047374	Gnas	0.223058	cis	164/178
lga_mean_11_14	chr6:34284564	6.249805676	0.662801	6:34884242	BLA	0.966401	ENSRNOG00000052758	Cyria	0.560526	cis	129/168
lga_mean_11_14	chr6:34284564	6.249805676	0.662531	6:34796632	Brain	0.969485	ENSRNOG00000005345	Vsnl1	0.647059	cis	199/241
lga_mean_11_14	chr6:34284564	6.249805676	0.660621	6:35115244	Liver	0.966281	ENSRNOG00000006652	Ddx1	0.591241	cis	254/336
lga_mean_11_14	chr6:34284564	6.249805676	0.689256	6:34697442	NAcc	0.989658	ENSRNOG00000005345	Vsnl1	0.603286	cis	278/342
lga_mean_11_14	chr6:34284564	6.249805676	0.662801	6:34884242	PL	0.966401	ENSRNOG00000052758	Cyria	0.599754	cis	262/326
shock_03_pre	chr13:70211130	5.532603544	0.878664	13:69251323	Adipose	0.975401	ENSRNOG00000005177	Cryzl2	0.198297	cis	146/163
shock_03_pre	chr13:70211130	5.532603544	0.876834	13:69298317	BLA	0.975601	ENSRNOG00000005177	Cryzl2	0.248691	cis	82/95
shock_03_pre	chr13:70211130	5.532603544	0.883547	13:69594486	Brain	0.979183	ENSRNOG00000005177	Cryzl2	0.239706	cis	146/163
shock_03_pre	chr13:70211130	5.532603544	0.877709	13:69523056	IL	0.975794	ENSRNOG00000005177	Cryzl2	0.176829	cis	27/29
shock_03_pre	chr13:70211130	5.532603544	0.874105	13:69304270	Liver	0.975598	ENSRNOG00000005177	Cryzl2	0.206468	cis	148/166
shock_03_pre	chr13:70211130	5.532603544	0.886831	13:69227461	NAcc	0.970409	ENSRNOG00000005177	Cryzl2	0.227273	cis	152/175
shock_03_pre	chr13:70211130	5.532603544	0.876823	13:69359224	PL	0.9756	ENSRNOG00000005177	Cryzl2	0.222906	cis	160/181
shock_03_pre	chr13:70211130	5.532603544	0.987185	13:70096450	pVTA	0.993572	ENSRNOG00000005177	Cryzl2	0.215232	cis	58/65
lga_iti_median_11_14	chr19:13896276	5.608560275	0.997416	19:13878071	Adipose	1	ENSRNOG00000015438	Ces1f	0.384236	cis	250/315
lga_iti_median_11_14	chr19:13896276	5.608560275	0.604497	19:13833529	BLA	0.901449	ENSRNOG00000065142	LOC108353188	0.542373	cis	140/175
lga_iti_median_11_14	chr19:13896276	5.608560275	0.604497	19:13833529	Brain	0.901449	ENSRNOG00000065142	LOC108353188	0.47943	cis	253/326
lga_iti_median_11_14	chr19:13896276	5.608560275	0.997416	19:13878071	Liver	1	ENSRNOG00000015438	Ces1d	0.389163	cis	254/319
lga_iti_median_11_14	chr19:13896276	5.608560275	0.604497	19:13833529	NAcc	0.901449	ENSRNOG00000065142	LOC108353188	0.581658	cis	296/360
lga_iti_median_11_14	chr19:13896276	5.608560275	0.604497	19:13833529	PL	0.901449	ENSRNOG00000065142	LOC108353188	0.574667	cis	284/347
lga_iti_median_11_14	chr19:13896276	5.608560275	0.604497	19:13833529	pVTA	0.901449	ENSRNOG00000065142	LOC108353188	0.657343	cis	94/105
pc1_lga	chr19:29567757	5.975777123	0.63733	19:29945274	Adipose	0.974226	ENSRNOG00000012928	Prmt9	0.27561	cis	187/226
pc1_lga	chr19:29567757	5.975777123	0.918638	19:29249754	BLA	0.994119	ENSRNOG00000030374	Lsm6	0.087766	cis	33/33
pc1_lga	chr19:29567757	5.975777123	0.645983	19:29115568	Brain	0.98708	ENSRNOG00000030374	Lsm6	0.206745	cis	132/141
pc1_lga	chr19:29567757	5.975777123	0.693255	19:29067819	Liver	0.987148	ENSRNOG00000030374	Lsm6	0.298781	cis	200/245
pc1_lga	chr19:29567757	5.975777123	0.982769	19:29653330	NAcc	0.99421	ENSRNOG00000030374	Lsm6	0.0915493	cis	77/78
pc1_lga	chr19:29567757	5.975777123	0.693027	19:29345142	PL	0.993662	ENSRNOG00000030374	Lsm6	0.165025	cis	125/134
pc1_lga	chr19:29567757	5.975777123	1	19:29569593	pVTA	1	ENSRNOG00000030374	Lsm6	0.105263	cis	30/32
